# Evaluating rapid extraction methods for recovering ancient DNA from archaeological sediments

**DOI:** 10.1101/2025.11.13.688359

**Authors:** Nihan Dilşad Dağtaş, Azhar Jabareen, Krzysztof Cyrek, Maciej T. Krajcarz, Magdalena Krajcarz, Manuel Ángel Rojo-Guerra, Policarpo Sánchez-Yustos, Magdalena Sudoł-Procyk, Shmuel Safra, Viviane Slon

**Affiliations:** The Gray Faculty of Medical & Health Sciences, Tel Aviv University, Israel; The Dan David Center for Human Evolution and Biohistory Research, Tel Aviv University, Israel; Institute of Archaeology, Nicolaus Copernicus University, Toruń, Poland; Institute of Geological Sciences, Polish Academy of Sciences, Warszawa, Poland; Área de Prehistoria, Departamento de Prehistoria, Arqueología, Antropología Social y Ciencias y Técnicas Historiográficas, University of Valladolid, Spain; Faculty of Exact Sciences, School of Mathematical Sciences, Tel Aviv University, Israel

## Abstract

Sedimentary ancient DNA (aDNA) provides a powerful means to reconstruct past environments and populations. However, sedimentary aDNA research is hindered by low success rates due to poor DNA preservation, the largely opportunistic nature of field sampling, and long delays between sampling and results—meaning that substantial time and effort are often spent on samples that eventually yield little or no aDNA. On-site screening methods could thus be particularly valuable when site access is temporary (e.g., seasonal excavations, salvage operations, or in regions affected by geopolitical instability), where delays or poor preservation can mean missed opportunities to recover optimal samples. Here, we compared three rapid DNA extraction protocols—an Amicon ultrafiltration method, an alkaline lysis approach, and a cellulose paper-binding method—across three sediment types (clay, sand, and soil), benchmarking them against a silica-based protocol optimized for ancient sediments but designed for laboratory rather than field conditions. We found that the Amicon-based method, originally validated on ancient bones and coprolites, and which we modified here to enhance the recovery of very short fragments, recovered from sediments both short synthetic DNA and modern DNA sheared to mimic aDNA, outperforming the other rapid methods. When applied to Pleistocene and Holocene archaeological sediments, this method successfully recovered amplifiable aDNA within approximately three hours. While not a replacement for laboratory extractions, this rapid, portable, non-hazardous approach adds a practical tool to the sedimentary aDNA research toolkit, enabling rapid on-site assessment of aDNA preservation and supporting informed sampling in time-sensitive or logistically constrained excavations.
