## Supplemental tables for "Evaluating rapid extraction methods for recovering ancient DNA from archaeological sediments"

### Sheet: TableS1
Table S1. Summary statistics of DNA recovery with Method 2, using two different Amicon filter types.
Sample	Average Size [bp]	DNA Conc. [ng/µl]
Clay_10kDa	127	7.35
Clay_30kDa	125	4.64
NTC	54	0.18
ULR_10kDa	138	75.1
ULR_30kDa	139	46.5

### Sheet: TableS2
Table S2. Summary statistics of bovine DNA recovery from clay for all tested extraction methods (see Experiment 2 in Figure 1 for an overview of the experiment).
	Clay
	Method 1		Method 2		Method 3		Method 4
	Conc. [ng/µl]	Average size (bp)	Conc. [ng/µl]	Average size (bp)	Conc. [ng/µl]	Average size (bp)	Conc. [ng/µl]	Average size (bp)
Replicate 1	3.19	84	0.683	82	0.169	55	0.15	71
Replicate 2	1.15	75	0.503	82	0.224	57	0.205	86
NTC	0.229	53	0.292	60	0.246	51	0.16	52
PC	2.48	84	1.66	85	0.514	67	0.217	71
Avr. Sample	2.17	79.5	0.593	82	0.1965	56	0.1775	78.5

### Sheet: TableS3
Table S3. Real-time PCR quantification cycles (Cq) for Experiment 2, where bovine DNA bound media were subjected to DNA extraction following four methods.
	B. primigenius	Clay				Sand				Soil
Sample volume (ul)		Method 1	Method 2	Method 3	Method 4	Method 1	Method 2	Method 3	Method 4	Method 1	Method 2	Method 3	Method 4
2	Sample 1	25.636	27.637	34.576	32.055	28.597	29.012	29.117	33.197	32.468	30.256	32.165	37.612
	Sample 2	27.587	28.474	NA	31.768	28.061	29.304	29.165	32.631	32.815	30.691	31.937	36.932
	Control	NA	NA	NA	37.925	NA	NA	NA	NA	NA	NA	NA	NA
	NTC	NA	NA	NA	NA	_	_	_	_	_	_	_	_
	NTC qPCR	NA	NA	NA	37.82	_	_	_	_	_	_	_	_
	PC	26.098	26.442	26.001	31.101	_	_	_	_	_	_	_	_
	Avr. Sample	26.6115	28.0555	34.576	31.9115	28.329	29.158	29.141	32.914	32.6415	30.4735	32.051	37.272
1	Sample 1	26.876	28.837	34.515	33.053	29.544	30.123	30.476	33.839	32.881	31.27	32.895	NA
	Sample 2	28.283	29.607	36.904	32.672	29.371	30.459	30.244	33.33	33.546	31.467	32.934	37.91
	Control	NA	NA	0.688	NA	NA	NA	8.002	NA	NA	NA	NA	NA
	NTC	NA	NA	NA	NA	_	_	_	_	_	_	_	_
	NTC qPCR	35.907	NA	NA	NA	_	_	_	_	_	_	_	_
	PC	27.091	27.392	26.93	32.119	_	_	_	_	_	_	_	_
	Avr. Sample	27.5795	29.222	35.7095	32.8625	29.4575	30.291	30.36	33.5845	33.2135	31.3685	32.9145	37.91
0.5	Sample 1	27.692	29.894	36.506	33.969	30.385	30.933	31.049	34.705	34.023	32.099	33.562	NA
	Sample 2	29.555	30.659	NA	33.759	30.329	31.436	31.244	34.818	34.876	32.927	34.213	0.392
	Control	NA	NA	NA	NA	NA	NA	10.005	NA	NA	NA	NA	NA
	NTC	NA	NA	NA	NA	_	_	_	_	_	_	_	_
	NTC qPCR	NA	NA	NA	NA	_	_	_	_	_	_	_	_
	PC	27.945	28.548	28.054	33.125	_	_	_	_	_	_	_	_
	PC qPCR	27.938	28.186	28.183	27.927	_	_	_	_	_	_	_	_
	Avr. Sample	28.6235	30.2765	36.506	33.864	30.357	31.1845	31.1465	34.7615	34.4495	32.513	33.8875	0.392
	C. crocuta	Clay				Sand				Soil
Sample volume (ul)		Method 1	Method 2	Method 3	Method 4	Method 1	Method 2	Method 3	Method 4	Method 1	Method 2	Method 3	Method 4
2	Sample 1	NA	_	_	_	NA	_	_	_	NA	_	_	_
	Sample 2	NA	_	_	_	28.543	_	_	_	NA	_	_	_
	Control	NA	_	_	_	6.004	_	_	_	NA	_	_	_
	NTC	NA	_	_	_	_	_	_	_	_	_	_	_
	NTC qPCR	NA	_	_	_	_	_	_	_	_	_	_	_
	PC	NA	_	_	_	_	_	_	_	_	_	_	_
	Avr. Sample	_	_	_	_	28.543	_	_	_	_	_	_	_
1	Sample 1	NA	1.305	NA	NA	NA	0.25	0.739	NA	14.017	0.436	0.512	NA
	Sample 2	NA	NA	NA	NA	NA	NA	NA	NA	NA	NA	0.064	0.415
	Control	26.298	NA	NA	NA	NA	1.238	0.107	NA	NA	0.898	NA	NA
	NTC	NA	NA	NA	0.764	_	_	_	_	_	_	_	_
	NTC qPCR	NA	0.132	NA	NA	_	_	_	_	_	_	_	_
	PC	NA	NA	NA	NA	_	_	_	_	_	_	_	_
	Avr. Sample	_	1.305	_	_	_	0.25	0.739	_	14.017	0.436	0.288	0.415
0.5	Sample 1	7.048	_	_	_	NA	_	_	_	NA	_	_	_
	Sample 2	NA	_	_	_	NA	_	_	_	NA	_	_	_
	Control	NA	_	_	_	NA	_	_	_	NA	_	_	_
	NTC	NA	_	_	_	_	_	_	_	_	_	_	_
	NTC qPCR	NA	_	_	_	_	_	_	_	_	_	_	_
	PC	NA	_	_	_	_	_	_	_	_	_	_	_
	PC qPCR	NA	NA	NA	NA	_	_	_	_	_	_	_	_
	Avr. Sample	7.048	_	_	_	_	_	_	_	_	_	_	_

### Sheet: TableS4
Table S4. Real-time PCR quantification cycles (Cq) for archaeological sediment samples, subjected to DNA extraction following Method 2.
using C. crocuta oligos	Cq		using C. elaphus oligos	Cq
Sample ID	Replicate 1	Replicate 2	Sample ID	Replicate 1	Replicate 2
S603	33.12	34.095	S584	38.786	NA
S612	23.963	25.218	S1201	NA	NA
S613	29.2	28.379	S1202	38.373	38.776
S1201	NA	38.968	S1203	38.233	NA
S1202	NA	NA	S1207	NA	NA
S1203	35.54	NA	NTC	NA	_
S1206	NA	NA	NTC qPCR	NA	_
NTC	NA	_
NTC qPCR	NA	_
